# Homeodomain transcription factors in adipocyte thermogenesis: insights into the species-specific and conserved regulatory elements of human UCP1

**DOI:** 10.1101/2024.05.16.594487

**Authors:** Beáta B. Tóth, Géza Hegedűs, Eszter Virág, Gergely Tamás Pethő, Levente Laczkó, László Fésüs

## Abstract

Adipocyte thermogenesis is a promising target for treating metabolic disorders, but its regulatory mechanisms remain unclear. This study investigates transcription factors (TFs) and regulatory elements that may control the human *UCP1* gene, which is essential for thermogenesis and the formation of the adipocyte phenotype. Using the Eukaryota Promoter Database, we performed computational analyses of the *UCP1, UCP2* and *UCP3* promoter sequences in humans, mice and rats to identify conserved and species-specific elements. We also used transcriptome data from human neck-derived adipocytes and databases (Contra v3, ChiPBase, TFlink, AdipoNet, ISMARA, etc.) to narrow potential regulatory TFs. Our results show that mouse and rat *UCP1* enhancers lack large segments, primarily due to the insertion of repetitive elements that are already lost in some clades. We identified key TFs such as PPARA, PPARG, THR, RARE, RXR, JUN, TFAP2 and SREBF1 as general regulators of *UCPs.* Additionally, human-specific *UCP1* regulatory hotspots (e.g. 5’-TCTAATTAGA-3’) recognised by homeodomain TFs (e.g. EN1, PAX4, HOXA5 and PRRX2) and NFIL3 were detected. Phylogenetically conserved regulatory elements suggest common TFs in human *UCP1* paralogues (MAX, MYCN, MNT, HES1) and cross-species (POU6F1). These results improve our understanding of thermogenic adipocyte development and provide new therapeutic targets for metabolic diseases.

**Graphical Abstract:** 
