## Supplementary material for "Homeodomain transcription factors in adipocyte thermogenesis: insights into the species-specific and conserved regulatory elements of human UCP1": Suppl. Table 1

### Sheet: Commonity
Human.TF_1e-4FullProm	Gene	Mus.TF_1e-4FullProm	Gene	Rat.TF_1e-4FullProm	Gene
Arid3a	UCP1 : UCP2_2 : UCP3_1	Arid3a	UCP1 : UCP2 : UCP3	Arid3a	UCP1 : UCP2 : UCP3				Common TFRE in human mouse and rat UCP1, UCP2 and UCP3 genes regulatory element
ASCL1	UCP1 : UCP2_2 : UCP3_1	ASCL1	UCP1 : UCP2 : UCP3	ASCL1	UCP1 : UCP2 : UCP3
Bach1::Mafk	UCP1 : UCP2_2 : UCP3_1	Bach1::Mafk	UCP1 : UCP2 : UCP3	Ascl2	UCP1 : UCP2 : UCP3				Common TFRE in human and mouse UCP1, UCP2 and UCP3 genes regulatory element
CTCF	UCP1 : UCP2_2 : UCP3_1	CREB3L1	UCP1 : UCP2 : UCP3	Bach1::Mafk	UCP1 : UCP2 : UCP3
CTCFL	UCP1 : UCP2_2 : UCP3_1	CTCF	UCP1 : UCP2 : UCP3	CTCF	UCP1 : UCP2 : UCP3				Common TFRE in human and rat UCP1, UCP2 and UCP3 genes regulatory element
E2F6	UCP1 : UCP2_2 : UCP3_1	CTCFL	UCP1 : UCP2 : UCP3	CTCFL	UCP1 : UCP2 : UCP3
EGR3	UCP1 : UCP2_2 : UCP3_1	E2F6	UCP1 : UCP2 : UCP3	E2F4	UCP1 : UCP2 : UCP3				Common TFRE of human UCP1, UCP2 and UCP3, and occure in mouse or rat UCP1 and/or UCP2 and/or UCP3 promoters
EGR4	UCP1 : UCP2_2 : UCP3_1	EGR3	UCP1 : UCP2 : UCP3	E2F6	UCP1 : UCP2 : UCP3
ESR2	UCP1 : UCP2_2 : UCP3_1	EGR4	UCP1 : UCP2 : UCP3	E2F8	UCP1 : UCP2 : UCP3
Esrra	UCP1 : UCP2_2 : UCP3_1	ESR1	UCP1 : UCP2 : UCP3	EGR3	UCP1 : UCP2 : UCP3
ESRRB	UCP1 : UCP2_2 : UCP3_1	ESR2	UCP1 : UCP2 : UCP3	EGR4	UCP1 : UCP2 : UCP3
Esrrg	UCP1 : UCP2_2 : UCP3_1	Esrra	UCP1 : UCP2 : UCP3	ELF4	UCP1 : UCP2 : UCP3
EWSR1-FLI1	UCP1 : UCP2_2 : UCP3_1	ESRRB	UCP1 : UCP2 : UCP3	ESR2	UCP1 : UCP2 : UCP3
FIGLA	UCP1 : UCP2_2 : UCP3_1	Esrrg	UCP1 : UCP2 : UCP3	Esrra	UCP1 : UCP2 : UCP3
HIC2	UCP1 : UCP2_2 : UCP3_1	EWSR1-FLI1	UCP1 : UCP2 : UCP3	ESRRB	UCP1 : UCP2 : UCP3
HNF4G	UCP1 : UCP2_2 : UCP3_1	FIGLA	UCP1 : UCP2 : UCP3	Esrrg	UCP1 : UCP2 : UCP3
ID4	UCP1 : UCP2_2 : UCP3_1	Gfi1b	UCP1 : UCP2 : UCP3	ETV6	UCP1 : UCP2 : UCP3
INSM1	UCP1 : UCP2_2 : UCP3_1	GLIS3	UCP1 : UCP2 : UCP3	EWSR1-FLI1	UCP1 : UCP2 : UCP3
IRF1	UCP1 : UCP2_2 : UCP3_1	HIC2	UCP1 : UCP2 : UCP3	FIGLA	UCP1 : UCP2 : UCP3
IRF3	UCP1 : UCP2_2 : UCP3_1	HNF4G	UCP1 : UCP2 : UCP3	Foxa2	UCP1 : UCP2 : UCP3
Klf1	UCP1 : UCP2_2 : UCP3_1	ID4	UCP1 : UCP2 : UCP3	GLIS1	UCP1 : UCP2 : UCP3
Klf12	UCP1 : UCP2_2 : UCP3_1	INSM1	UCP1 : UCP2 : UCP3	GLIS2	UCP1 : UCP2 : UCP3
KLF13	UCP1 : UCP2_2 : UCP3_1	IRF1	UCP1 : UCP2 : UCP3	HIC2	UCP1 : UCP2 : UCP3
KLF14	UCP1 : UCP2_2 : UCP3_1	IRF3	UCP1 : UCP2 : UCP3	HNF4G	UCP1 : UCP2 : UCP3
KLF16	UCP1 : UCP2_2 : UCP3_1	Klf1	UCP1 : UCP2 : UCP3	ID4	UCP1 : UCP2 : UCP3
KLF4	UCP1 : UCP2_2 : UCP3_1	Klf12	UCP1 : UCP2 : UCP3	INSM1	UCP1 : UCP2 : UCP3
KLF5	UCP1 : UCP2_2 : UCP3_1	KLF13	UCP1 : UCP2 : UCP3	IRF1	UCP1 : UCP2 : UCP3
KLF9	UCP1 : UCP2_2 : UCP3_1	KLF14	UCP1 : UCP2 : UCP3	IRF3	UCP1 : UCP2 : UCP3
MSC	UCP1 : UCP2_2 : UCP3_1	KLF16	UCP1 : UCP2 : UCP3	Klf1	UCP1 : UCP2 : UCP3
MTF1	UCP1 : UCP2_2 : UCP3_1	KLF4	UCP1 : UCP2 : UCP3	Klf12	UCP1 : UCP2 : UCP3
MZF1	UCP1 : UCP2_2 : UCP3_1	KLF5	UCP1 : UCP2 : UCP3	KLF13	UCP1 : UCP2 : UCP3
MZF1_var.2	UCP1 : UCP2_2 : UCP3_1	KLF9	UCP1 : UCP2 : UCP3	KLF14	UCP1 : UCP2 : UCP3
NEUROD1	UCP1 : UCP2_2 : UCP3_1	MAFG::NFE2L1	UCP1 : UCP2 : UCP3	KLF16	UCP1 : UCP2 : UCP3
NFIC::TLX1	UCP1 : UCP2_2 : UCP3_1	MEIS2	UCP1 : UCP2 : UCP3	KLF4	UCP1 : UCP2 : UCP3
Nkx2-5_var.2	UCP1 : UCP2_2 : UCP3_1	MEIS3	UCP1 : UCP2 : UCP3	KLF5	UCP1 : UCP2 : UCP3
NR1H2::RXRA	UCP1 : UCP2_2 : UCP3_1	MGA	UCP1 : UCP2 : UCP3	KLF9	UCP1 : UCP2 : UCP3
NR2C2	UCP1 : UCP2_2 : UCP3_1	MSC	UCP1 : UCP2 : UCP3	Lhx3	UCP1 : UCP2 : UCP3
NR2F2	UCP1 : UCP2_2 : UCP3_1	MTF1	UCP1 : UCP2 : UCP3	MEF2C	UCP1 : UCP2 : UCP3
Nr2f6	UCP1 : UCP2_2 : UCP3_1	MXI1	UCP1 : UCP2 : UCP3	MSC	UCP1 : UCP2 : UCP3
Nr2f6_var.2	UCP1 : UCP2_2 : UCP3_1	MZF1	UCP1 : UCP2 : UCP3	MTF1	UCP1 : UCP2 : UCP3
NR4A2	UCP1 : UCP2_2 : UCP3_1	MZF1_var.2	UCP1 : UCP2 : UCP3	Myod1	UCP1 : UCP2 : UCP3
Nr5a2	UCP1 : UCP2_2 : UCP3_1	NEUROD1	UCP1 : UCP2 : UCP3	Myog	UCP1 : UCP2 : UCP3
NRF1	UCP1 : UCP2_2 : UCP3_1	NFIC::TLX1	UCP1 : UCP2 : UCP3	MZF1	UCP1 : UCP2 : UCP3
PAX5	UCP1 : UCP2_2 : UCP3_1	NFIX	UCP1 : UCP2 : UCP3	MZF1_var.2	UCP1 : UCP2 : UCP3
PBX3	UCP1 : UCP2_2 : UCP3_1	Nkx2-5_var.2	UCP1 : UCP2 : UCP3	NEUROD1	UCP1 : UCP2 : UCP3
PLAG1	UCP1 : UCP2_2 : UCP3_1	NKX2-8	UCP1 : UCP2 : UCP3	NFIC	UCP1 : UCP2 : UCP3
PPARA::RXRA	UCP1 : UCP2_2 : UCP3_1	NR1H2::RXRA	UCP1 : UCP2 : UCP3	NFIC::TLX1	UCP1 : UCP2 : UCP3
Pparg::Rxra	UCP1 : UCP2_2 : UCP3_1	NR2C2	UCP1 : UCP2 : UCP3	NFKB1	UCP1 : UCP2 : UCP3
PRDM1	UCP1 : UCP2_2 : UCP3_1	NR2F2	UCP1 : UCP2 : UCP3	NFKB2	UCP1 : UCP2 : UCP3
RARA::RXRA	UCP1 : UCP2_2 : UCP3_1	Nr2f6	UCP1 : UCP2 : UCP3	Nkx2-5_var.2	UCP1 : UCP2 : UCP3
RARA::RXRG	UCP1 : UCP2_2 : UCP3_1	Nr2f6_var.2	UCP1 : UCP2 : UCP3	NR1H2::RXRA	UCP1 : UCP2 : UCP3
RARA_var.2	UCP1 : UCP2_2 : UCP3_1	NR4A2	UCP1 : UCP2 : UCP3	NR2C2	UCP1 : UCP2 : UCP3
Rarb_var.2	UCP1 : UCP2_2 : UCP3_1	Nr5a2	UCP1 : UCP2 : UCP3	NR2F1	UCP1 : UCP2 : UCP3
Rarg_var.2	UCP1 : UCP2_2 : UCP3_1	NRF1	UCP1 : UCP2 : UCP3	NR2F2	UCP1 : UCP2 : UCP3
RBPJ	UCP1 : UCP2_2 : UCP3_1	PAX5	UCP1 : UCP2 : UCP3	Nr2f6	UCP1 : UCP2 : UCP3
REST	UCP1 : UCP2_2 : UCP3_1	PBX3	UCP1 : UCP2 : UCP3	Nr2f6_var.2	UCP1 : UCP2 : UCP3
RREB1	UCP1 : UCP2_2 : UCP3_1	PKNOX2	UCP1 : UCP2 : UCP3	NR4A1	UCP1 : UCP2 : UCP3
Rxra	UCP1 : UCP2_2 : UCP3_1	PLAG1	UCP1 : UCP2 : UCP3	NR4A2	UCP1 : UCP2 : UCP3
RXRB	UCP1 : UCP2_2 : UCP3_1	PPARA::RXRA	UCP1 : UCP2 : UCP3	Nr5a2	UCP1 : UCP2 : UCP3
RXRG	UCP1 : UCP2_2 : UCP3_1	PPARG	UCP1 : UCP2 : UCP3	NRF1	UCP1 : UCP2 : UCP3
SMAD2::SMAD3::SMAD4	UCP1 : UCP2_2 : UCP3_1	Pparg::Rxra	UCP1 : UCP2 : UCP3	PAX5	UCP1 : UCP2 : UCP3
SOX10	UCP1 : UCP2_2 : UCP3_1	PRDM1	UCP1 : UCP2 : UCP3	PBX3	UCP1 : UCP2 : UCP3
SOX15	UCP1 : UCP2_2 : UCP3_1	RARA	UCP1 : UCP2 : UCP3	PLAG1	UCP1 : UCP2 : UCP3
Sox3	UCP1 : UCP2_2 : UCP3_1	RARA::RXRA	UCP1 : UCP2 : UCP3	PPARA::RXRA	UCP1 : UCP2 : UCP3
Sox6	UCP1 : UCP2_2 : UCP3_1	RARA::RXRG	UCP1 : UCP2 : UCP3	Pparg::Rxra	UCP1 : UCP2 : UCP3
SP1	UCP1 : UCP2_2 : UCP3_1	RARA_var.2	UCP1 : UCP2 : UCP3	PRDM1	UCP1 : UCP2 : UCP3
SP2	UCP1 : UCP2_2 : UCP3_1	Rarb	UCP1 : UCP2 : UCP3	RARA::RXRA	UCP1 : UCP2 : UCP3
SP3	UCP1 : UCP2_2 : UCP3_1	Rarb_var.2	UCP1 : UCP2 : UCP3	RARA::RXRG	UCP1 : UCP2 : UCP3
SP4	UCP1 : UCP2_2 : UCP3_1	Rarg_var.2	UCP1 : UCP2 : UCP3	RARA_var.2	UCP1 : UCP2 : UCP3
SP8	UCP1 : UCP2_2 : UCP3_1	RBPJ	UCP1 : UCP2 : UCP3	Rarb_var.2	UCP1 : UCP2 : UCP3
SPIB	UCP1 : UCP2_2 : UCP3_1	REST	UCP1 : UCP2 : UCP3	Rarg_var.2	UCP1 : UCP2 : UCP3
SREBF1	UCP1 : UCP2_2 : UCP3_1	RFX5	UCP1 : UCP2 : UCP3	RBPJ	UCP1 : UCP2 : UCP3
Stat5a::Stat5b	UCP1 : UCP2_2 : UCP3_1	RREB1	UCP1 : UCP2 : UCP3	REST	UCP1 : UCP2 : UCP3
TBX15	UCP1 : UCP2_2 : UCP3_1	Rxra	UCP1 : UCP2 : UCP3	RORA	UCP1 : UCP2 : UCP3
TBX5	UCP1 : UCP2_2 : UCP3_1	RXRB	UCP1 : UCP2 : UCP3	RREB1	UCP1 : UCP2 : UCP3
TCF3	UCP1 : UCP2_2 : UCP3_1	RXRG	UCP1 : UCP2 : UCP3	Rxra	UCP1 : UCP2 : UCP3
TCF4	UCP1 : UCP2_2 : UCP3_1	SMAD2::SMAD3::SMAD4	UCP1 : UCP2 : UCP3	RXRB	UCP1 : UCP2 : UCP3
TFAP2A	UCP1 : UCP2_2 : UCP3_1	SOX10	UCP1 : UCP2 : UCP3	RXRG	UCP1 : UCP2 : UCP3
TFAP2A_var.2	UCP1 : UCP2_2 : UCP3_1	SOX15	UCP1 : UCP2 : UCP3	SCRT2	UCP1 : UCP2 : UCP3
TFAP2A_var.3	UCP1 : UCP2_2 : UCP3_1	Sox3	UCP1 : UCP2 : UCP3	SMAD2::SMAD3::SMAD4	UCP1 : UCP2 : UCP3
TFAP2B_var.2	UCP1 : UCP2_2 : UCP3_1	Sox6	UCP1 : UCP2 : UCP3	SNAI2	UCP1 : UCP2 : UCP3
TFAP2B_var.3	UCP1 : UCP2_2 : UCP3_1	SP1	UCP1 : UCP2 : UCP3	SOX10	UCP1 : UCP2 : UCP3
TFAP2C_var.2	UCP1 : UCP2_2 : UCP3_1	SP2	UCP1 : UCP2 : UCP3	SOX15	UCP1 : UCP2 : UCP3
TFAP2C_var.3	UCP1 : UCP2_2 : UCP3_1	SP3	UCP1 : UCP2 : UCP3	Sox3	UCP1 : UCP2 : UCP3
USF1	UCP1 : UCP2_2 : UCP3_1	SP4	UCP1 : UCP2 : UCP3	Sox6	UCP1 : UCP2 : UCP3
ZBTB18	UCP1 : UCP2_2 : UCP3_1	SP8	UCP1 : UCP2 : UCP3	SP1	UCP1 : UCP2 : UCP3
ZBTB7A	UCP1 : UCP2_2 : UCP3_1	SPIB	UCP1 : UCP2 : UCP3	SP2	UCP1 : UCP2 : UCP3
ZEB1	UCP1 : UCP2_2 : UCP3_1	SREBF1	UCP1 : UCP2 : UCP3	SP3	UCP1 : UCP2 : UCP3
Zfx	UCP1 : UCP2_2 : UCP3_1	STAT1::STAT2	UCP1 : UCP2 : UCP3	SP4	UCP1 : UCP2 : UCP3
ZIC3	UCP1 : UCP2_2 : UCP3_1	Stat5a::Stat5b	UCP1 : UCP2 : UCP3	SP8	UCP1 : UCP2 : UCP3
ZNF263	UCP1 : UCP2_2 : UCP3_1	TBX1	UCP1 : UCP2 : UCP3	SPIB	UCP1 : UCP2 : UCP3
ZNF740	UCP1 : UCP2_2 : UCP3_1	TBX15	UCP1 : UCP2 : UCP3	SREBF1	UCP1 : UCP2 : UCP3
CREB3L1	UCP1 : UCP2_2 : UCP3_1	TBX4	UCP1 : UCP2 : UCP3	STAT3	UCP1 : UCP2 : UCP3
ESR1	UCP1 : UCP2_2 : UCP3_1	TBX5	UCP1 : UCP2 : UCP3	Stat5a::Stat5b	UCP1 : UCP2 : UCP3
Gfi1b	UCP1 : UCP2_2 : UCP3_1	TCF3	UCP1 : UCP2 : UCP3	TBR1	UCP1 : UCP2 : UCP3
GLIS3	UCP1 : UCP2_2 : UCP3_1	TCF4	UCP1 : UCP2 : UCP3	TBX15	UCP1 : UCP2 : UCP3
MAFG::NFE2L1	UCP1 : UCP2_2 : UCP3_1	TFAP2A	UCP1 : UCP2 : UCP3	TBX21	UCP1 : UCP2 : UCP3
MEIS2	UCP1 : UCP2_2 : UCP3_1	TFAP2A_var.2	UCP1 : UCP2 : UCP3	TBX5	UCP1 : UCP2 : UCP3
MEIS3	UCP1 : UCP2_2 : UCP3_1	TFAP2A_var.3	UCP1 : UCP2 : UCP3	Tcf12	UCP1 : UCP2 : UCP3
MGA	UCP1 : UCP2_2 : UCP3_1	TFAP2B_var.2	UCP1 : UCP2 : UCP3	TCF3	UCP1 : UCP2 : UCP3
MXI1	UCP1 : UCP2_2 : UCP3_1	TFAP2B_var.3	UCP1 : UCP2 : UCP3	TCF4	UCP1 : UCP2 : UCP3
NFIX	UCP1 : UCP2_2 : UCP3_1	TFAP2C_var.2	UCP1 : UCP2 : UCP3	TFAP2A	UCP1 : UCP2 : UCP3
NKX2-8	UCP1 : UCP2_2 : UCP3_1	TFAP2C_var.3	UCP1 : UCP2 : UCP3	TFAP2A_var.2	UCP1 : UCP2 : UCP3
PKNOX2	UCP1 : UCP2_2 : UCP3_1	TGIF1	UCP1 : UCP2 : UCP3	TFAP2A_var.3	UCP1 : UCP2 : UCP3
PPARG	UCP1 : UCP2_2 : UCP3_1	TGIF2	UCP1 : UCP2 : UCP3	TFAP2B_var.2	UCP1 : UCP2 : UCP3
RARA	UCP1 : UCP2_2 : UCP3_1	TWIST1	UCP1 : UCP2 : UCP3	TFAP2B_var.3	UCP1 : UCP2 : UCP3
Rarb	UCP1 : UCP2_2 : UCP3_1	USF1	UCP1 : UCP2 : UCP3	TFAP2C_var.2	UCP1 : UCP2 : UCP3
RFX5	UCP1 : UCP2_2 : UCP3_1	ZBTB18	UCP1 : UCP2 : UCP3	TFAP2C_var.3	UCP1 : UCP2 : UCP3
STAT1::STAT2	UCP1 : UCP2_2 : UCP3_1	ZBTB7A	UCP1 : UCP2 : UCP3	TFDP1	UCP1 : UCP2 : UCP3
TBX1	UCP1 : UCP2_2 : UCP3_1	ZBTB7B	UCP1 : UCP2 : UCP3	TP73	UCP1 : UCP2 : UCP3
TBX4	UCP1 : UCP2_2 : UCP3_1	ZBTB7C	UCP1 : UCP2 : UCP3	USF1	UCP1 : UCP2 : UCP3
TGIF1	UCP1 : UCP2_2 : UCP3_1	ZEB1	UCP1 : UCP2 : UCP3	ZBTB18	UCP1 : UCP2 : UCP3
TGIF2	UCP1 : UCP2_2 : UCP3_1	Zfx	UCP1 : UCP2 : UCP3	ZBTB7A	UCP1 : UCP2 : UCP3
TWIST1	UCP1 : UCP2_2 : UCP3_1	ZIC3	UCP1 : UCP2 : UCP3	ZEB1	UCP1 : UCP2 : UCP3
ZBTB7B	UCP1 : UCP2_2 : UCP3_1	ZNF263	UCP1 : UCP2 : UCP3	Zfx	UCP1 : UCP2 : UCP3
ZBTB7C	UCP1 : UCP2_2 : UCP3_1	ZNF740	UCP1 : UCP2 : UCP3	ZIC3	UCP1 : UCP2 : UCP3
Ascl2	UCP1 : UCP2_2 : UCP3_1	BACH2	UCP1 : UCP2 : UCP3	ZNF143	UCP1 : UCP2 : UCP3
E2F4	UCP1 : UCP2_2 : UCP3_1	BCL6B	UCP1 : UCP2 : UCP3	ZNF263	UCP1 : UCP2 : UCP3
E2F8	UCP1 : UCP2_2 : UCP3_1	CREB3	UCP1 : UCP2 : UCP3	ZNF354C	UCP1 : UCP2 : UCP3
ELF4	UCP1 : UCP2_2 : UCP3_1	EBF1	UCP1 : UCP2 : UCP3	Znf423	UCP1 : UCP2 : UCP3
ETV6	UCP1 : UCP2_2 : UCP3_1	ELK4	UCP1 : UCP2 : UCP3	ZNF740	UCP1 : UCP2 : UCP3
Foxa2	UCP1 : UCP2_2 : UCP3_1	Foxd3	UCP1 : UCP2 : UCP3	Arid3b	UCP1 : UCP2 : UCP3
GLIS1	UCP1 : UCP2_2 : UCP3_1	FOXH1	UCP1 : UCP2 : UCP3	BATF::JUN	UCP1 : UCP2 : UCP3
GLIS2	UCP1 : UCP2_2 : UCP3_1	Foxq1	UCP1 : UCP2 : UCP3	BATF3	UCP1 : UCP2 : UCP3
Lhx3	UCP1 : UCP2_2 : UCP3_1	Gabpa	UCP1 : UCP2 : UCP3	BCL6B	UCP1 : UCP2 : UCP3
MEF2C	UCP1 : UCP2_2 : UCP3_1	Gata1	UCP1 : UCP2 : UCP3	CREB3	UCP1 : UCP2 : UCP3
Myod1	UCP1 : UCP2_2 : UCP3_1	GCM1	UCP1 : UCP2 : UCP3	E2F7	UCP1 : UCP2 : UCP3
Myog	UCP1 : UCP2_2 : UCP3_1	GCM2	UCP1 : UCP2 : UCP3	EBF1	UCP1 : UCP2 : UCP3
NFIC	UCP1 : UCP2_2 : UCP3_1	GLI2	UCP1 : UCP2 : UCP3	ELF1	UCP1 : UCP2 : UCP3
NFKB1	UCP1 : UCP2_2 : UCP3_1	JUN	UCP1 : UCP2 : UCP3	ELK4	UCP1 : UCP2 : UCP3
NFKB2	UCP1 : UCP2_2 : UCP3_1	LEF1	UCP1 : UCP2 : UCP3	EOMES	UCP1 : UCP2 : UCP3
NR2F1	UCP1 : UCP2_2 : UCP3_1	LIN54	UCP1 : UCP2 : UCP3	ETV3	UCP1 : UCP2 : UCP3
NR4A1	UCP1 : UCP2_2 : UCP3_1	MAF::NFE2	UCP1 : UCP2 : UCP3	FOSL2	UCP1 : UCP2 : UCP3
RORA	UCP1 : UCP2_2 : UCP3_1	MYCN	UCP1 : UCP2 : UCP3	Foxd3	UCP1 : UCP2 : UCP3
SCRT2	UCP1 : UCP2_2 : UCP3_1	Nfe2l2	UCP1 : UCP2 : UCP3	Gabpa	UCP1 : UCP2 : UCP3
SNAI2	UCP1 : UCP2_2 : UCP3_1	NR1A4::RXRA	UCP1 : UCP2 : UCP3	GATA1::TAL1	UCP1 : UCP2 : UCP3
STAT3	UCP1 : UCP2_2 : UCP3_1	Nr2e3	UCP1 : UCP2 : UCP3	GLI2	UCP1 : UCP2 : UCP3
TBR1	UCP1 : UCP2_2 : UCP3_1	PBX2	UCP1 : UCP2 : UCP3	Hnf4a	UCP1 : UCP2 : UCP3
TBX21	UCP1 : UCP2_2 : UCP3_1	PKNOX1	UCP1 : UCP2 : UCP3	Hoxc9	UCP1 : UCP2 : UCP3
Tcf12	UCP1 : UCP2_2 : UCP3_1	Pou5f1::Sox2	UCP1 : UCP2 : UCP3	MYB	UCP1 : UCP2 : UCP3
TFDP1	UCP1 : UCP2_2 : UCP3_1	Rarg	UCP1 : UCP2 : UCP3	MYCN	UCP1 : UCP2 : UCP3
TP73	UCP1 : UCP2_2 : UCP3_1	REL	UCP1 : UCP2 : UCP3	NHLH1	UCP1 : UCP2 : UCP3
ZNF143	UCP1 : UCP2_2 : UCP3_1	RELB	UCP1 : UCP2 : UCP3	NR1A4::RXRA	UCP1 : UCP2 : UCP3
ZNF354C	UCP1 : UCP2_2 : UCP3_1	Rfx1	UCP1 : UCP2 : UCP3	NR1H4	UCP1 : UCP2 : UCP3
Znf423	UCP1 : UCP2_2 : UCP3_1	RFX2	UCP1 : UCP2 : UCP3	Nr2e1	UCP1 : UCP2 : UCP3
CREB1	UCP1 : UCP2_2 : UCP3_1	RFX3	UCP1 : UCP2 : UCP3	Nr2e3	UCP1 : UCP2 : UCP3
EGR1	UCP1 : UCP2_2 : UCP3_1	RFX4	UCP1 : UCP2 : UCP3	NR4A2::RXRA	UCP1 : UCP2 : UCP3
HEY1	UCP1 : UCP2_2 : UCP3_1	RUNX1	UCP1 : UCP2 : UCP3	POU2F2	UCP1 : UCP2 : UCP3
HEY2	UCP1 : UCP2_2 : UCP3_1	RXRA::VDR	UCP1 : UCP2 : UCP3	RELA	UCP1 : UCP2 : UCP3
HIF1A	UCP1 : UCP2_2 : UCP3_1	SIX2	UCP1 : UCP2 : UCP3	RELB	UCP1 : UCP2 : UCP3
Ahr::Arnt	UCP1 : UCP2_2 : UCP3_1	Sox1	UCP1 : UCP2 : UCP3	RFX3	UCP1 : UCP2 : UCP3
Arnt	UCP1 : UCP2_2 : UCP3_1	SOX21	UCP1 : UCP2 : UCP3	RFX4	UCP1 : UCP2 : UCP3
ARNT::HIF1A	UCP1 : UCP2_2 : UCP3_1	SPIC	UCP1 : UCP2 : UCP3	RORB	UCP1 : UCP2 : UCP3
Arntl	UCP1 : UCP2_2 : UCP3_1	Spz1	UCP1 : UCP2 : UCP3	RUNX1	UCP1 : UCP2 : UCP3
Bhlha15	UCP1 : UCP2_2 : UCP3_1	Tcf21	UCP1 : UCP2 : UCP3	Smad4	UCP1 : UCP2 : UCP3
BHLHE40	UCP1 : UCP2_2 : UCP3_1	Tcf7	UCP1 : UCP2 : UCP3	SOX4	UCP1 : UCP2 : UCP3
CLOCK	UCP1 : UCP2_2 : UCP3_1	TCF7L1	UCP1 : UCP2 : UCP3	Sox5	UCP1 : UCP2 : UCP3
EGR2	UCP1 : UCP2_2 : UCP3_1	TEAD1	UCP1 : UCP2 : UCP3	SPI1	UCP1 : UCP2 : UCP3
EHF	UCP1 : UCP2_2 : UCP3_1	TFAP2B	UCP1 : UCP2 : UCP3	SPIC	UCP1 : UCP2 : UCP3
ELF3	UCP1 : UCP2_2 : UCP3_1	TFAP2C	UCP1 : UCP2 : UCP3	Spz1	UCP1 : UCP2 : UCP3
ELF5	UCP1 : UCP2_2 : UCP3_1	THAP1	UCP1 : UCP2 : UCP3	SREBF2	UCP1 : UCP2 : UCP3
FOXA1	UCP1 : UCP2_2 : UCP3_1	XBP1	UCP1 : UCP2 : UCP3	STAT1	UCP1 : UCP2 : UCP3
FOXC2	UCP1 : UCP2_2 : UCP3_1	ZIC1	UCP1 : UCP2 : UCP3	Stat4	UCP1 : UCP2 : UCP3
Foxo1	UCP1 : UCP2_2 : UCP3_1	ZIC4	UCP1 : UCP2 : UCP3	TCF7L1	UCP1 : UCP2 : UCP3
GRHL2	UCP1 : UCP2_2 : UCP3_1	ZNF282	UCP1 : UCP2 : UCP3	TEAD3	UCP1 : UCP2 : UCP3
Hand1::Tcf3	UCP1 : UCP2_2 : UCP3_1	ZSCAN4	UCP1 : UCP2 : UCP3	TFAP2B	UCP1 : UCP2 : UCP3
HES5	UCP1 : UCP2_2 : UCP3_1	Atf3	UCP1	TFAP2C	UCP1 : UCP2 : UCP3
HES7	UCP1 : UCP2_2 : UCP3_1	BARHL2	UCP1	THAP1	UCP1 : UCP2 : UCP3
Hic1	UCP1 : UCP2_2 : UCP3_1	CDX1	UCP1	VDR	UCP1 : UCP2 : UCP3
HINFP	UCP1 : UCP2_2 : UCP3_1	ETV3	UCP1	YY1	UCP1 : UCP2 : UCP3
MAX::MYC	UCP1 : UCP2_2 : UCP3_1	ETV6	UCP1	YY2	UCP1 : UCP2 : UCP3
MEF2A	UCP1 : UCP2_2 : UCP3_1	Foxj2	UCP1	ZIC1	UCP1 : UCP2 : UCP3
MEF2B	UCP1 : UCP2_2 : UCP3_1	HIF1A	UCP1	ZIC4	UCP1 : UCP2 : UCP3
MEF2D	UCP1 : UCP2_2 : UCP3_1	HINFP	UCP1	ZNF282	UCP1 : UCP2 : UCP3
MEIS1	UCP1 : UCP2_2 : UCP3_1	HOXA10	UCP1	ZSCAN4	UCP1 : UCP2 : UCP3
MYC	UCP1 : UCP2_2 : UCP3_1	HOXC11	UCP1	CREB3L1	UCP1
NFAT5	UCP1 : UCP2_2 : UCP3_1	HOXC12	UCP1	Creb3l2	UCP1
NFATC1	UCP1 : UCP2_2 : UCP3_1	Hoxd9	UCP1	Dlx1	UCP1
NFYA	UCP1 : UCP2_2 : UCP3_1	IRF4	UCP1	DMRT3	UCP1
Nkx3-1	UCP1 : UCP2_2 : UCP3_1	IRF7	UCP1	EVX1	UCP1
NKX3-2	UCP1 : UCP2_2 : UCP3_1	IRF8	UCP1	FOXK1	UCP1
Npas2	UCP1 : UCP2_2 : UCP3_1	IRF9	UCP1	FOXK2	UCP1
Nr1h3::Rxra	UCP1 : UCP2_2 : UCP3_1	Lhx3	UCP1	FOXP2	UCP1
ONECUT3	UCP1 : UCP2_2 : UCP3_1	MYBL2	UCP1	Gata1	UCP1
SCRT1	UCP1 : UCP2_2 : UCP3_1	MYF6	UCP1	GATA2	UCP1
Sox11	UCP1 : UCP2_2 : UCP3_1	Nkx2-5	UCP1	GATA3	UCP1
TFAP4	UCP1 : UCP2_2 : UCP3_1	PAX1	UCP1	Gata4	UCP1
ZNF384	UCP1 : UCP2_2 : UCP3_1	PITX3	UCP1	GATA5	UCP1
Hes1	UCP1 : UCP2_2 : UCP3_1	POU6F1	UCP1	GATA6	UCP1
Arx	UCP1 : UCP2_2 : UCP3_1	RHOXF1	UCP1	GSC2	UCP1
MAX	UCP1 : UCP2_2 : UCP3_1	Sox17	UCP1	HES7	UCP1
MNT	UCP1 : UCP2_2 : UCP3_1	SOX4	UCP1	HEY2	UCP1
Tcfl5	UCP1 : UCP2_2 : UCP3_1	SRY	UCP1	HLTF	UCP1
Alx1	UCP1	TEAD2	UCP1	Hoxa9	UCP1
Alx4	UCP1	TEAD3	UCP1	Hoxb5	UCP1
Ar	UCP1	TEAD4	UCP1	MEOX1	UCP1
Arid3b	UCP1	Arnt	UCP2	MEOX2	UCP1
Atf1	UCP1	BHLHE40	UCP2	Nkx2-5	UCP1
ATF7	UCP1	BHLHE41	UCP2	NR3C1	UCP1
CREB3	UCP1	Creb3l2	UCP2	NR3C2	UCP1
Crem	UCP1	DMRT3	UCP2	OTX1	UCP1
Dlx2	UCP1	E2F1	UCP2	OTX2	UCP1
DMRT3	UCP1	E2F2	UCP2	PAX1	UCP1
EN1	UCP1	E2F3	UCP2	PITX3	UCP1
FOSB::JUNB_var.2	UCP1	EGR2	UCP2	PKNOX2	UCP1
FOSL1::JUN_var.2	UCP1	ERG	UCP2	POU4F2	UCP1
FOSL2::JUN_var.2	UCP1	ETV1	UCP2	POU5F1	UCP1
FOSL2::JUNB_var.2	UCP1	ETV4	UCP2	POU6F1	UCP1
FOXF2	UCP1	ETV5	UCP2	PROX1	UCP1
Foxq1	UCP1	FEV	UCP2	TBP	UCP1
GSC2	UCP1	FOXC2	UCP2	TFEB	UCP1
GSX1	UCP1	Foxo1	UCP2	Atf1	UCP2
HMBOX1	UCP1	FOXP1	UCP2	Atf3	UCP2
HOXA2	UCP1	FOXP2	UCP2	Atoh1	UCP2
HOXA5	UCP1	Gmeb1	UCP2	Barhl1	UCP2
JDP2_var.2	UCP1	GRHL1	UCP2	BHLHE22	UCP2
JUNB_var.2	UCP1	Hes2	UCP2	BHLHE23	UCP2
Lhx8	UCP1	HES5	UCP2	CDX1	UCP2
MAF::NFE2	UCP1	HEY1	UCP2	CDX2	UCP2
MITF	UCP1	HEY2	UCP2	Crem	UCP2
MIXL1	UCP1	HNF1A	UCP2	Crx	UCP2
Nfe2l2	UCP1	Id2	UCP2	E2F1	UCP2
NFIL3	UCP1	MAFF	UCP2	E2F3	UCP2
PAX4	UCP1	MAFG	UCP2	EGR2	UCP2
PBX1	UCP1	MAX::MYC	UCP2	ELF3	UCP2
POU6F1	UCP1	MEF2A	UCP2	FOS::JUN	UCP2
RUNX2	UCP1	MEF2D	UCP2	FOS::JUND	UCP2
RXRA::VDR	UCP1	MITF	UCP2	FOSL1::JUN	UCP2
Six3	UCP1	Mlxip	UCP2	FOSL1::JUND	UCP2
SOX21	UCP1	MLXIPL	UCP2	FOSL2::JUN	UCP2
SOX8	UCP1	NFAT5	UCP2	FOXA1	UCP2
Stat6	UCP1	NFATC2	UCP2	Foxq1	UCP2
TAL1::TCF3	UCP1	NKX3-2	UCP2	GBX1	UCP2
TEAD4	UCP1	NR3C1	UCP2	GBX2	UCP2
VSX1	UCP1	NR3C2	UCP2	GRHL1	UCP2
VSX2	UCP1	POU1F1	UCP2	Hmx1	UCP2
XBP1	UCP1	POU2F2	UCP2	Hmx3	UCP2
ZNF410	UCP1	Pou2f3	UCP2	HNF1A	UCP2
Atoh1	UCP2_2	POU3F1	UCP2	HOXA10	UCP2
BSX	UCP2_2	POU4F1	UCP2	HOXA13	UCP2
CENPB	UCP2_2	POU4F2	UCP2	HOXB13	UCP2
DLX6	UCP2_2	POU4F3	UCP2	HOXC11	UCP2
EMX1	UCP2_2	POU5F1	UCP2	HOXC12	UCP2
FOSL2	UCP2_2	Six3	UCP2	HOXD13	UCP2
FOXH1	UCP2_2	SPDEF	UCP2	Hoxd9	UCP2
GBX2	UCP2_2	Srebf1_var.2	UCP2	HSF1	UCP2
GRHL1	UCP2_2	SREBF2_var.2	UCP2	IRF8	UCP2
HESX1	UCP2_2	Stat4	UCP2	ISL2	UCP2
Hoxd3	UCP2_2	TBP	UCP2	JDP2	UCP2
IRF4	UCP2_2	TEF	UCP2	JUND	UCP2
IRF9	UCP2_2	TP73	UCP2	LIN54	UCP2
JDP2	UCP2_2	USF2	UCP2	MEF2A	UCP2
LMX1B	UCP2_2	Bcl6	UCP3	MEF2B	UCP2
MEOX1	UCP2_2	Creb5	UCP3	MEF2D	UCP2
MSX1	UCP2_2	Dmbx1	UCP3	MYBL2	UCP2
MSX2	UCP2_2	ELF3	UCP3	NEUROD2	UCP2
Msx3	UCP2_2	ELF4	UCP3	Neurog1	UCP2
Nkx2-5	UCP2_2	ELF5	UCP3	NEUROG2	UCP2
NKX6-1	UCP2_2	FOS::JUN_var.2	UCP3	NFYA	UCP2
NKX6-2	UCP2_2	FOSB::JUNB_var.2	UCP3	NKX2-8	UCP2
Nobox	UCP2_2	FOSL1::JUN_var.2	UCP3	NKX3-2	UCP2
Nr2e1	UCP2_2	FOSL1::JUND_var.2	UCP3	OLIG1	UCP2
NR3C1	UCP2_2	FOSL2::JUN_var.2	UCP3	OLIG2	UCP2
NR3C2	UCP2_2	FOSL2::JUNB_var.2	UCP3	OLIG3	UCP2
Pax2	UCP2_2	FOSL2::JUND_var.2	UCP3	PBX1	UCP2
POU2F1	UCP2_2	Hand1::Tcf3	UCP3	Pou2f3	UCP2
POU3F4	UCP2_2	HES7	UCP3	POU6F2	UCP2
PRRX1	UCP2_2	Hoxc9	UCP3	RORC	UCP2
RAX	UCP2_2	ISL2	UCP3	Sox17	UCP2
RORB	UCP2_2	JDP2_var.2	UCP3	TP53	UCP2
SPDEF	UCP2_2	JUN::JUNB_var.2	UCP3	VENTX	UCP2
SRF	UCP2_2	JUNB_var.2	UCP3	ARNT::HIF1A	UCP3
TFE3	UCP2_2	NR1H4	UCP3	ATF4	UCP3
VAX1	UCP2_2	Nr2e1	UCP3	CLOCK	UCP3
VAX2	UCP2_2	NR4A1	UCP3	CUX1	UCP3
ZNF24	UCP2_2	NRL	UCP3	CUX2	UCP3
Atf3	UCP3_1	ONECUT1	UCP3	DUX4	UCP3
BCL6B	UCP3_1	ONECUT2	UCP3	ESR1	UCP3
CUX1	UCP3_1	Pax6	UCP3	FOS::JUN_var.2	UCP3
CUX2	UCP3_1	POU6F2	UCP3	FOSB::JUNB_var.2	UCP3
ELK1	UCP3_1	RORC	UCP3	FOSL1::JUN_var.2	UCP3
ELK3	UCP3_1	SOX13	UCP3	FOSL1::JUND_var.2	UCP3
EN2	UCP3_1	SOX9	UCP3	FOSL2::JUN_var.2	UCP3
ERF	UCP3_1	TBX19	UCP3	FOSL2::JUNB_var.2	UCP3
ERG	UCP3_1	TFAP4	UCP3	HIF1A	UCP3
ETS1	UCP3_1	TP53	UCP3	JUNB_var.2	UCP3
ETV1	UCP3_1	YY2	UCP3	JUND_var.2	UCP3
ETV3	UCP3_1	Arntl	UCP1 : UCP2	MEIS1	UCP3
ETV4	UCP3_1	ATF4	UCP1 : UCP2	MEIS2	UCP3
ETV5	UCP3_1	Atoh1	UCP1 : UCP2	MEIS3	UCP3
EVX1	UCP3_1	BATF::JUN	UCP1 : UCP2	MITF	UCP3
FEV	UCP3_1	Bhlha15	UCP1 : UCP2	Npas2	UCP3
FLI1	UCP3_1	BHLHE22	UCP1 : UCP2	ONECUT1	UCP3
Foxj2	UCP3_1	BHLHE23	UCP1 : UCP2	ONECUT2	UCP3
Gata1	UCP3_1	CENPB	UCP1 : UCP2	POU2F1	UCP3
GATA3	UCP3_1	Dlx3	UCP1 : UCP2	POU3F2	UCP3
Gata4	UCP3_1	Dlx4	UCP1 : UCP2	POU3F3	UCP3
GATA5	UCP3_1	E2F4	UCP1 : UCP2	RFX5	UCP3
GATA6	UCP3_1	E2F7	UCP1 : UCP2	SMAD3	UCP3
GMEB2	UCP3_1	E2F8	UCP1 : UCP2	TFCP2	UCP3
HLTF	UCP3_1	EGR1	UCP1 : UCP2	TFEC	UCP3
Hmx3	UCP3_1	ELF1	UCP1 : UCP2	ZNF24	UCP3
Mafb	UCP3_1	EOMES	UCP1 : UCP2	Arid5a	UCP1 : UCP2
MAFF	UCP3_1	FOSL1::JUND	UCP1 : UCP2	BACH2	UCP1 : UCP2
MLX	UCP3_1	FOXC1	UCP1 : UCP2	EGR1	UCP1 : UCP2
NR1H4	UCP3_1	Foxj3	UCP1 : UCP2	EHF	UCP1 : UCP2
Nr2e3	UCP3_1	Gfi1	UCP1 : UCP2	FOS	UCP1 : UCP2
ONECUT1	UCP3_1	HOXA13	UCP1 : UCP2	FOS::JUNB	UCP1 : UCP2
ONECUT2	UCP3_1	HOXB13	UCP1 : UCP2	FOSB::JUNB	UCP1 : UCP2
PAX3	UCP3_1	HOXD13	UCP1 : UCP2	FOSL1::JUNB	UCP1 : UCP2
PAX7	UCP3_1	IRF2	UCP1 : UCP2	FOSL2::JUNB	UCP1 : UCP2
RELA	UCP3_1	JDP2	UCP1 : UCP2	FOSL2::JUND	UCP1 : UCP2
RFX3	UCP3_1	JUN::JUNB	UCP1 : UCP2	FOXB1	UCP1 : UCP2
RUNX3	UCP3_1	MYB	UCP1 : UCP2	FOXC1	UCP1 : UCP2
SOX9	UCP3_1	MYC	UCP1 : UCP2	FOXC2	UCP1 : UCP2
TBX2	UCP3_1	NEUROD2	UCP1 : UCP2	FOXH1	UCP1 : UCP2
TCF7L2	UCP3_1	Neurog1	UCP1 : UCP2	Foxo1	UCP1 : UCP2
TP63	UCP3_1	NEUROG2	UCP1 : UCP2	Gfi1	UCP1 : UCP2
VENTX	UCP3_1	NFATC1	UCP1 : UCP2	Gfi1b	UCP1 : UCP2
ALX3	UCP1 : UCP2_2	NFATC3	UCP1 : UCP2	HOXC13	UCP1 : UCP2
ATF4	UCP1 : UCP2_2	Nkx3-1	UCP1 : UCP2	HSF4	UCP1 : UCP2
BATF::JUN	UCP1 : UCP2_2	OLIG1	UCP1 : UCP2	IRF4	UCP1 : UCP2
BHLHE41	UCP1 : UCP2_2	OLIG2	UCP1 : UCP2	JUN::JUNB	UCP1 : UCP2
CDX1	UCP1 : UCP2_2	OLIG3	UCP1 : UCP2	LEF1	UCP1 : UCP2
CDX2	UCP1 : UCP2_2	Pax2	UCP1 : UCP2	MAF::NFE2	UCP1 : UCP2
Creb5	UCP1 : UCP2_2	Rhox11	UCP1 : UCP2	Mafb	UCP1 : UCP2
Crx	UCP1 : UCP2_2	RUNX2	UCP1 : UCP2	MAFK	UCP1 : UCP2
Dlx1	UCP1 : UCP2_2	RUNX3	UCP1 : UCP2	MAX::MYC	UCP1 : UCP2
ESX1	UCP1 : UCP2_2	SCRT2	UCP1 : UCP2	MYBL1	UCP1 : UCP2
FOSB::JUN	UCP1 : UCP2_2	Sox11	UCP1 : UCP2	MYC	UCP1 : UCP2
FOSL1::JUND_var.2	UCP1 : UCP2_2	Sox5	UCP1 : UCP2	NFE2	UCP1 : UCP2
FOSL2::JUND_var.2	UCP1 : UCP2_2	SPI1	UCP1 : UCP2	Nfe2l2	UCP1 : UCP2
Foxd3	UCP1 : UCP2_2	TBR1	UCP1 : UCP2	Nkx3-1	UCP1 : UCP2
Foxj3	UCP1 : UCP2_2	TBX20	UCP1 : UCP2	PHOX2A	UCP1 : UCP2
GSX2	UCP1 : UCP2_2	TBX21	UCP1 : UCP2	Phox2b	UCP1 : UCP2
Hes2	UCP1 : UCP2_2	TCF7L2	UCP1 : UCP2	Pitx1	UCP1 : UCP2
HOXA10	UCP1 : UCP2_2	TFDP1	UCP1 : UCP2	POU4F1	UCP1 : UCP2
HOXA13	UCP1 : UCP2_2	Twist2	UCP1 : UCP2	POU4F3	UCP1 : UCP2
HOXB13	UCP1 : UCP2_2	VDR	UCP1 : UCP2	Pou5f1::Sox2	UCP1 : UCP2
HOXB2	UCP1 : UCP2_2	YY1	UCP1 : UCP2	PPARG	UCP1 : UCP2
HOXB3	UCP1 : UCP2_2	ZNF143	UCP1 : UCP2	PROP1	UCP1 : UCP2
Hoxb5	UCP1 : UCP2_2	ZNF384	UCP1 : UCP2	RHOXF1	UCP1 : UCP2
HOXD13	UCP1 : UCP2_2	Arid3b	UCP1 : UCP3	STAT1::STAT2	UCP1 : UCP2
Hoxd8	UCP1 : UCP2_2	ATF7	UCP1 : UCP3	TAL1::TCF3	UCP1 : UCP2
Hoxd9	UCP1 : UCP2_2	BATF3	UCP1 : UCP3	Twist2	UCP1 : UCP2
HSF1	UCP1 : UCP2_2	CREB1	UCP1 : UCP3	XBP1	UCP1 : UCP2
HSF2	UCP1 : UCP2_2	Crx	UCP1 : UCP3	ZNF384	UCP1 : UCP2
HSF4	UCP1 : UCP2_2	Ddit3::Cebpa	UCP1 : UCP3	Ahr::Arnt	UCP1 : UCP3
IRF2	UCP1 : UCP2_2	FOSB::JUN	UCP1 : UCP3	Ar	UCP1 : UCP3
IRF7	UCP1 : UCP2_2	GATA1::TAL1	UCP1 : UCP3	ATF7	UCP1 : UCP3
IRF8	UCP1 : UCP2_2	GATA2	UCP1 : UCP3	BARHL2	UCP1 : UCP3
ISL2	UCP1 : UCP2_2	GATA3	UCP1 : UCP3	Bcl6	UCP1 : UCP3
ISX	UCP1 : UCP2_2	Gata4	UCP1 : UCP3	CREB1	UCP1 : UCP3
JUN	UCP1 : UCP2_2	GATA5	UCP1 : UCP3	Creb5	UCP1 : UCP3
JUN::JUNB	UCP1 : UCP2_2	GATA6	UCP1 : UCP3	FOSB::JUN	UCP1 : UCP3
JUN::JUNB_var.2	UCP1 : UCP2_2	GLIS1	UCP1 : UCP3	FOSL2::JUND_var.2	UCP1 : UCP3
JUND_var.2	UCP1 : UCP2_2	GLIS2	UCP1 : UCP3	Foxj2	UCP1 : UCP3
LBX2	UCP1 : UCP2_2	GSC2	UCP1 : UCP3	GCM1	UCP1 : UCP3
LHX9	UCP1 : UCP2_2	HMBOX1	UCP1 : UCP3	GCM2	UCP1 : UCP3
Mecom	UCP1 : UCP2_2	Hoxa11	UCP1 : UCP3	Hand1::Tcf3	UCP1 : UCP3
MEOX2	UCP1 : UCP2_2	Hoxa9	UCP1 : UCP3	HES5	UCP1 : UCP3
mix-a	UCP1 : UCP2_2	HOXC10	UCP1 : UCP3	Hic1	UCP1 : UCP3
MNX1	UCP1 : UCP2_2	HOXD11	UCP1 : UCP3	Hoxd3	UCP1 : UCP3
MYB	UCP1 : UCP2_2	HOXD12	UCP1 : UCP3	IRF5	UCP1 : UCP3
MYF6	UCP1 : UCP2_2	JUND_var.2	UCP1 : UCP3	JDP2_var.2	UCP1 : UCP3
NEUROD2	UCP1 : UCP2_2	Mafb	UCP1 : UCP3	JUN::JUNB_var.2	UCP1 : UCP3
NEUROG2	UCP1 : UCP2_2	NFIA	UCP1 : UCP3	MAFF	UCP1 : UCP3
PDX1	UCP1 : UCP2_2	NFIC	UCP1 : UCP3	MAFG	UCP1 : UCP3
PHOX2A	UCP1 : UCP2_2	NFKB1	UCP1 : UCP3	MAFG::NFE2L1	UCP1 : UCP3
Phox2b	UCP1 : UCP2_2	NFKB2	UCP1 : UCP3	Mecom	UCP1 : UCP3
POU1F1	UCP1 : UCP2_2	Nr1h3::Rxra	UCP1 : UCP3	NFAT5	UCP1 : UCP3
POU2F2	UCP1 : UCP2_2	NR4A2::RXRA	UCP1 : UCP3	NFATC1	UCP1 : UCP3
Pou2f3	UCP1 : UCP2_2	OTX1	UCP1 : UCP3	NFATC3	UCP1 : UCP3
POU3F1	UCP1 : UCP2_2	OTX2	UCP1 : UCP3	NFIA	UCP1 : UCP3
POU3F2	UCP1 : UCP2_2	PAX9	UCP1 : UCP3	NFIX	UCP1 : UCP3
POU3F3	UCP1 : UCP2_2	PBX1	UCP1 : UCP3	NFYB	UCP1 : UCP3
POU4F1	UCP1 : UCP2_2	Pitx1	UCP1 : UCP3	Nr1h3::Rxra	UCP1 : UCP3
POU4F2	UCP1 : UCP2_2	RELA	UCP1 : UCP3	NRL	UCP1 : UCP3
POU4F3	UCP1 : UCP2_2	RORB	UCP1 : UCP3	PAX9	UCP1 : UCP3
POU5F1	UCP1 : UCP2_2	SMAD3	UCP1 : UCP3	PBX2	UCP1 : UCP3
POU5F1B	UCP1 : UCP2_2	Smad4	UCP1 : UCP3	PKNOX1	UCP1 : UCP3
PROP1	UCP1 : UCP2_2	SOX8	UCP1 : UCP3	RARA	UCP1 : UCP3
Prrx2	UCP1 : UCP2_2	ZNF24	UCP1 : UCP3	REL	UCP1 : UCP3
RAX2	UCP1 : UCP2_2	Znf423	UCP1 : UCP3	RFX2	UCP1 : UCP3
Rhox11	UCP1 : UCP2_2	Ahr::Arnt	UCP2 : UCP3	RORA_var.2	UCP1 : UCP3
SHOX	UCP1 : UCP2_2	Ar	UCP2 : UCP3	RXRA::VDR	UCP1 : UCP3
Shox2	UCP1 : UCP2_2	Arid5a	UCP2 : UCP3	Sox1	UCP1 : UCP3
Smad4	UCP1 : UCP2_2	ARNT::HIF1A	UCP2 : UCP3	SOX21	UCP1 : UCP3
Sox1	UCP1 : UCP2_2	Ascl2	UCP2 : UCP3	Stat6	UCP1 : UCP3
Sox5	UCP1 : UCP2_2	CUX1	UCP2 : UCP3	TEAD1	UCP1 : UCP3
SPI1	UCP1 : UCP2_2	CUX2	UCP2 : UCP3	TEAD2	UCP1 : UCP3
SPIC	UCP1 : UCP2_2	DUXA	UCP2 : UCP3	TEAD4	UCP1 : UCP3
SRY	UCP1 : UCP2_2	FOS	UCP2 : UCP3	TGIF1	UCP1 : UCP3
T	UCP1 : UCP2_2	FOS::JUN	UCP2 : UCP3	TGIF2	UCP1 : UCP3
TBP	UCP1 : UCP2_2	FOS::JUNB	UCP2 : UCP3	BARX1	UCP2 : UCP3
TBX19	UCP1 : UCP2_2	FOS::JUND	UCP2 : UCP3	Bhlha15	UCP2 : UCP3
Tcf21	UCP1 : UCP2_2	FOSB::JUNB	UCP2 : UCP3	Ddit3::Cebpa	UCP2 : UCP3
TEAD1	UCP1 : UCP2_2	FOSL1	UCP2 : UCP3	DUXA	UCP2 : UCP3
TEAD2	UCP1 : UCP2_2	FOSL1::JUN	UCP2 : UCP3	ELF5	UCP2 : UCP3
TEAD3	UCP1 : UCP2_2	FOSL1::JUNB	UCP2 : UCP3	ELK1	UCP2 : UCP3
USF2	UCP1 : UCP2_2	FOSL2	UCP2 : UCP3	ELK3	UCP2 : UCP3
ZNF282	UCP1 : UCP2_2	FOSL2::JUN	UCP2 : UCP3	ERF	UCP2 : UCP3
ZSCAN4	UCP1 : UCP2_2	FOSL2::JUNB	UCP2 : UCP3	ERG	UCP2 : UCP3
Arid5a	UCP1 : UCP3_1	FOSL2::JUND	UCP2 : UCP3	ETS1	UCP2 : UCP3
BACH2	UCP1 : UCP3_1	GRHL2	UCP2 : UCP3	ETV1	UCP2 : UCP3
BATF3	UCP1 : UCP3_1	Hic1	UCP2 : UCP3	ETV2	UCP2 : UCP3
Bcl6	UCP1 : UCP3_1	Hnf4a	UCP2 : UCP3	ETV4	UCP2 : UCP3
EBF1	UCP1 : UCP3_1	Hoxd8	UCP2 : UCP3	ETV5	UCP2 : UCP3
FOS::JUN_var.2	UCP1 : UCP3_1	HSF1	UCP2 : UCP3	FEV	UCP2 : UCP3
FOXP2	UCP1 : UCP3_1	HSF2	UCP2 : UCP3	FLI1	UCP2 : UCP3
GATA1::TAL1	UCP1 : UCP3_1	HSF4	UCP2 : UCP3	FOSL1	UCP2 : UCP3
GATA2	UCP1 : UCP3_1	JUN_var.2	UCP2 : UCP3	FOXF2	UCP2 : UCP3
GCM1	UCP1 : UCP3_1	JUNB	UCP2 : UCP3	Foxj3	UCP2 : UCP3
GCM2	UCP1 : UCP3_1	JUND	UCP2 : UCP3	GLIS3	UCP2 : UCP3
Gmeb1	UCP1 : UCP3_1	MAFK	UCP2 : UCP3	GRHL2	UCP2 : UCP3
GSC	UCP1 : UCP3_1	Mecom	UCP2 : UCP3	HINFP	UCP2 : UCP3
Hnf4a	UCP1 : UCP3_1	MEF2C	UCP2 : UCP3	Hmx2	UCP2 : UCP3
Hoxa9	UCP1 : UCP3_1	MEIS1	UCP2 : UCP3	Hoxa11	UCP2 : UCP3
Hoxc9	UCP1 : UCP3_1	Myod1	UCP2 : UCP3	HOXC10	UCP2 : UCP3
LIN54	UCP1 : UCP3_1	Myog	UCP2 : UCP3	HOXD11	UCP2 : UCP3
MAFK	UCP1 : UCP3_1	NFE2	UCP2 : UCP3	HOXD12	UCP2 : UCP3
MYCN	UCP1 : UCP3_1	NHLH1	UCP2 : UCP3	Hoxd8	UCP2 : UCP3
NFATC2	UCP1 : UCP3_1	NKX2-3	UCP2 : UCP3	HSF2	UCP2 : UCP3
NFATC3	UCP1 : UCP3_1	NR2F1	UCP2 : UCP3	JUN	UCP2 : UCP3
NR1A4::RXRA	UCP1 : UCP3_1	ONECUT3	UCP2 : UCP3	JUN_var.2	UCP2 : UCP3
NR4A2::RXRA	UCP1 : UCP3_1	RORA	UCP2 : UCP3	JUNB	UCP2 : UCP3
PBX2	UCP1 : UCP3_1	RORA_var.2	UCP2 : UCP3	MGA	UCP2 : UCP3
Pitx1	UCP1 : UCP3_1	SCRT1	UCP2 : UCP3	MSX1	UCP2 : UCP3
PITX3	UCP1 : UCP3_1	SIX1	UCP2 : UCP3	Msx3	UCP2 : UCP3
Pou5f1::Sox2	UCP1 : UCP3_1	SNAI2	UCP2 : UCP3	MXI1	UCP2 : UCP3
REL	UCP1 : UCP3_1	Sox2	UCP2 : UCP3	MYF6	UCP2 : UCP3
RELB	UCP1 : UCP3_1	SREBF2	UCP2 : UCP3	NFATC2	UCP2 : UCP3
RORA_var.2	UCP1 : UCP3_1	STAT3	UCP2 : UCP3	NKX2-3	UCP2 : UCP3
RUNX1	UCP1 : UCP3_1	Stat6	UCP2 : UCP3	ONECUT3	UCP2 : UCP3
SIX1	UCP1 : UCP3_1	T	UCP2 : UCP3	POU1F1	UCP2 : UCP3
SIX2	UCP1 : UCP3_1	TAL1::TCF3	UCP2 : UCP3	POU3F1	UCP2 : UCP3
SOX4	UCP1 : UCP3_1	TBX2	UCP2 : UCP3	Rarb	UCP2 : UCP3
STAT1	UCP1 : UCP3_1	Tcf12	UCP2 : UCP3	Rarg	UCP2 : UCP3
Stat4	UCP1 : UCP3_1	TFCP2	UCP2 : UCP3	Rfx1	UCP2 : UCP3
TBX20	UCP1 : UCP3_1	TFE3	UCP2 : UCP3	RUNX2	UCP2 : UCP3
TCF7L1	UCP1 : UCP3_1	TFEB	UCP2 : UCP3	RUNX3	UCP2 : UCP3
TFAP2B	UCP1 : UCP3_1	TFEC	UCP2 : UCP3	SCRT1	UCP2 : UCP3
TFAP2C	UCP1 : UCP3_1	TP63	UCP2 : UCP3	SIX2	UCP2 : UCP3
VDR	UCP1 : UCP3_1	ZNF354C	UCP2 : UCP3	Sox11	UCP2 : UCP3
ZBTB33	UCP1 : UCP3_1	ZNF410	UCP2 : UCP3	SOX13	UCP2 : UCP3
Barhl1	UCP2_2 : UCP3_1			Sox2	UCP2 : UCP3
Ddit3::Cebpa	UCP2_2 : UCP3_1			SOX8	UCP2 : UCP3
Dlx3	UCP2_2 : UCP3_1			SPDEF	UCP2 : UCP3
Dlx4	UCP2_2 : UCP3_1			SRY	UCP2 : UCP3
DUX4	UCP2_2 : UCP3_1			T	UCP2 : UCP3
DUXA	UCP2_2 : UCP3_1			TBX1	UCP2 : UCP3
E2F7	UCP2_2 : UCP3_1			TBX19	UCP2 : UCP3
ELF1	UCP2_2 : UCP3_1			TBX2	UCP2 : UCP3
ELK4	UCP2_2 : UCP3_1			TBX20	UCP2 : UCP3
EOMES	UCP2_2 : UCP3_1			TBX4	UCP2 : UCP3
ETV2	UCP2_2 : UCP3_1			Tcf21	UCP2 : UCP3
FOXB1	UCP2_2 : UCP3_1			Tcf7	UCP2 : UCP3
FOXC1	UCP2_2 : UCP3_1			TCF7L2	UCP2 : UCP3
FOXD1	UCP2_2 : UCP3_1			TFAP4	UCP2 : UCP3
FOXD2	UCP2_2 : UCP3_1			TP63	UCP2 : UCP3
FOXG1	UCP2_2 : UCP3_1			TWIST1	UCP2 : UCP3
FOXI1	UCP2_2 : UCP3_1			ZBTB7C	UCP2 : UCP3
FOXK1	UCP2_2 : UCP3_1
FOXK2	UCP2_2 : UCP3_1
FOXL1	UCP2_2 : UCP3_1
FOXO3	UCP2_2 : UCP3_1
FOXO4	UCP2_2 : UCP3_1
FOXO6	UCP2_2 : UCP3_1
FOXP1	UCP2_2 : UCP3_1
FOXP3	UCP2_2 : UCP3_1
Gabpa	UCP2_2 : UCP3_1
Gfi1	UCP2_2 : UCP3_1
GLI2	UCP2_2 : UCP3_1
Hmx1	UCP2_2 : UCP3_1
Id2	UCP2_2 : UCP3_1
IRF5	UCP2_2 : UCP3_1
LEF1	UCP2_2 : UCP3_1
MAFG	UCP2_2 : UCP3_1
Mlxip	UCP2_2 : UCP3_1
MLXIPL	UCP2_2 : UCP3_1
Neurog1	UCP2_2 : UCP3_1
NFIA	UCP2_2 : UCP3_1
NFYB	UCP2_2 : UCP3_1
NHLH1	UCP2_2 : UCP3_1
NKX2-3	UCP2_2 : UCP3_1
NRL	UCP2_2 : UCP3_1
PAX1	UCP2_2 : UCP3_1
Pax6	UCP2_2 : UCP3_1
PAX9	UCP2_2 : UCP3_1
PKNOX1	UCP2_2 : UCP3_1
PROX1	UCP2_2 : UCP3_1
Rarg	UCP2_2 : UCP3_1
Rfx1	UCP2_2 : UCP3_1
RFX4	UCP2_2 : UCP3_1
RHOXF1	UCP2_2 : UCP3_1
RORC	UCP2_2 : UCP3_1
SOX13	UCP2_2 : UCP3_1
Spz1	UCP2_2 : UCP3_1
Srebf1_var.2	UCP2_2 : UCP3_1
SREBF2	UCP2_2 : UCP3_1
SREBF2_var.2	UCP2_2 : UCP3_1
Tcf7	UCP2_2 : UCP3_1
TFEB	UCP2_2 : UCP3_1
TFEC	UCP2_2 : UCP3_1
THAP1	UCP2_2 : UCP3_1
TP53	UCP2_2 : UCP3_1
Twist2	UCP2_2 : UCP3_1
YY1	UCP2_2 : UCP3_1
YY2	UCP2_2 : UCP3_1
ZIC1	UCP2_2 : UCP3_1
ZIC4	UCP2_2 : UCP3_1
