## Supplementary material for "Homeodomain transcription factors in adipocyte thermogenesis: insights into the species-specific and conserved regulatory elements of human UCP1": Suppl.Table 3.

### Sheet: Sheet 1
Transcription Factor	estimate	p.value	p.adjusted
RXRG	0.902855	1.05181e-20	4.16518e-18
Nr1h3	0.890126	2.19975e-19	8.68901e-17
CEBPA	0.880476	1.73615e-18	6.84044e-16
Nr2f6	0.870656	1.19322e-17	4.67743e-15
MLXIPL	0.866966	2.36501e-17	9.24717e-15
SREBF1	0.865056	3.3426e-17	1.30361e-14
RREB1	0.853137	2.58926e-16	1.00722e-13
Esrra	0.844772	9.8097e-16	3.78654e-13
PPARG	0.837847	2.78903e-15	1.07378e-12
Sox6	0.830266	8.28733e-15	3.17405e-12
IRF8	0.824192	1.90967e-14	7.25676e-12
Sox5	0.820315	3.20024e-14	1.20969e-11
STAT3	0.82022	3.2405e-14	1.22167e-11
Stat5a	0.81964	3.4966e-14	1.31472e-11
ZBTB7B	0.818177	4.232e-14	1.587e-11
PAX5	0.800795	3.61246e-13	1.31855e-10
MLX	0.795464	6.6881e-13	2.42778e-10
STAT5B	0.793882	8.00081e-13	2.88829e-10
TFEB	0.787794	1.57253e-12	5.5982e-10
Ar	0.786397	1.83055e-12	6.49844e-10
Mafb	0.780381	3.47773e-12	1.22764e-09
Foxo1	0.76614	1.47081e-11	5.10371e-09
TEF	0.761353	2.33489e-11	8.03201e-09
THRB	0.752932	5.13166e-11	1.73963e-08
HLTF	0.749029	7.31458e-11	2.43575e-08
RXRA	0.738505	1.84353e-10	6.04679e-08
RFX5	0.735727	2.33593e-10	7.61513e-08
Bcl6	0.732459	3.07427e-10	9.96065e-08
PPARA	0.732188	3.1447e-10	1.01574e-07
RFX4	0.726	5.23056e-10	1.65809e-07
HMBOX1	0.718863	9.24947e-10	2.90433e-07
ZBTB7C	0.698579	4.26867e-09	1.28914e-06
EBF1	0.696658	4.90209e-09	1.47553e-06
FOXH1	0.692496	6.59078e-09	1.97723e-06
THRA	0.690534	7.56472e-09	2.23916e-06
ESR2	0.68514	1.09897e-08	3.209e-06
CEBPB	0.683185	1.25586e-08	3.65455e-06
USF1	0.67792	1.78973e-08	5.15443e-06
EWSR1	0.676083	2.02167e-08	5.74155e-06
CTCFL	0.675861	2.05157e-08	5.80594e-06
NFIA	0.673743	2.35838e-08	6.65063e-06
HSF4	0.669689	3.06967e-08	8.56438e-06
IRF7	0.667915	3.44075e-08	9.49648e-06
NFYA	0.652191	9.15455e-08	2.46257e-05
TEAD2	0.647919	1.18267e-07	3.14589e-05
USF2	0.645894	1.3335e-07	3.52044e-05
SOX9	0.645045	1.40195e-07	3.68712e-05
NFATC3	0.639379	1.95039e-07	5.09051e-05
Dlx4	0.634105	2.63623e-07	6.77511e-05
ZBED1	0.622719	4.95741e-07	0.000123935
PITX3	0.621732	5.23034e-07	0.000129713
SREBF2	0.6193	5.96344e-07	0.000146701
TP63	0.617357	6.6171e-07	0.000161457
Pitx1	0.615762	7.20334e-07	0.000174321
SP1	0.607077	1.1342e-06	0.000271074
ZNF740	0.596631	1.924e-06	0.000446367
Zfx	0.58773	2.97478e-06	0.0006842
ESRRB	0.580423	4.21383e-06	0.000952326
Crem	0.568831	7.19797e-06	0.00159075
REST	0.555423	1.3044e-05	0.0028175
HLF	0.540383	2.46637e-05	0.00515471
NHLH1	0.529729	3.80327e-05	0.00787276
ETV3	0.52425	4.7255e-05	0.00964002
GLIS1	0.512792	7.35356e-05	0.0147071
SIX2	0.512302	7.49142e-05	0.0149079
TFEC	0.507027	9.13169e-05	0.0180807
ETV2	0.502562	0.000107708	0.0208953
MEF2C	0.500463	0.000116308	0.0223651
HOXA5	0.498824	0.000123456	0.0234567
NOTO	0.492533	0.000154782	0.0287894
VAX2	0.492313	0.000155999	0.0288598
FOXP3	0.482294	0.000221591	0.0396649
OTX1	0.468075	0.000358079	0.0623058
RORC	0.458583	0.00048771	0.0819353
Gfi1b	0.429751	0.00118243	0.193918
SMAD2	0.424817	0.00136546	0.219839
MZF1	0.424707	0.00136985	0.219839
SOX13	0.415093	0.00180206	0.284726
NR2F1	0.401941	0.00258927	0.401337
TFE3	0.396103	0.00302726	0.46317
SOX4	0.366745	0.0063775	0.931115
SIX1	0.365078	0.00664009	0.962813
NRL	0.352007	0.00904583	1
RHOXF1	0.348368	0.0098374	1
Klf1	0.348268	0.00985994	1
LMX1A	0.342767	0.0111728	1
NFIC	0.341246	0.0115612	1
ESR1	0.328458	0.0153132	1
Arid3a	0.32076	0.0180399	1
GRHL1	0.314988	0.0203453	1
BHLHE41	0.313672	0.0209047	1
SPI1	0.313153	0.0211286	1
TBX4	0.306753	0.0240633	1
HIC2	0.297542	0.0288839	1
BHLHE22	0.294891	0.030412	1
TBX2	0.275723	0.0435878	1
PBX1	0.267307	0.0506953	1
E2F6	0.256113	0.0615789	1
ONECUT2	0.254057	0.0637689	1
Foxj3	0.252223	0.0657743	1
HOXA10	0.243288	0.0762774	1
HEY2	0.230892	0.093	1
Hoxa9	0.228447	0.0966123	1
KLF13	0.226186	0.100048	1
RORB	0.221698	0.10715	1
IRF5	0.214869	0.118689	1
HES5	0.207764	0.186738	1
Hes2	0.206473	0.134147	1
POU5F1B	0.202274	0.142421	1
E2F4	0.20153	0.143927	1
FOXA1	0.200692	0.145636	1
HSF2	0.192384	0.163406	1
ASCL1	0.190296	0.168113	1
GATA3	0.188246	0.172827	1
POU3F1	0.185545	0.179185	1
ZNF143	0.185288	0.179799	1
DBP	0.178811	0.19577	1
SP8	0.17112	0.244868	1
HNF1B	0.166591	0.228596	1
PKNOX2	0.162355	0.240817	1
FOXD2	0.157899	0.254147	1
EN2	0.151894	0.272883	1
Mecom	0.147108	0.288457	1
SOX10	0.146735	0.289695	1
ELF3	0.136549	0.324837	1
FOXG1	0.135155	0.329848	1
SPDEF	0.133069	0.337434	1
ZIC3	0.127945	0.457091	1
TCF7L1	0.125176	0.36712	1
MITF	0.121896	0.379904	1
Six3	0.12162	0.410247	1
MSX1	0.120498	0.385434	1
Alx1	0.114102	0.411335	1
Arid3b	0.113651	0.413202	1
RELB	0.110545	0.426164	1
GBX2	0.0945108	0.496642	1
HINFP	0.092056	0.507939	1
BARX1	0.091047	0.51262	1
Npas2	0.0909424	0.513107	1
LMX1B	0.0887198	0.5235	1
SCRT1	0.0858542	0.537053	1
TBX1	0.0841001	0.545432	1
TGIF2	0.0831207	0.550138	1
Arntl	0.0758999	0.58542	1
ZNF24	0.0716728	0.606536	1
E2F3	0.0688394	0.620872	1
HOXA2	0.0576364	0.678894	1
IRF4	0.053432	0.701178	1
NEUROD2	0.0504424	0.717179	1
FOXK2	0.0418763	0.763675	1
SRF	0.027211	0.845145	1
Alx4	0.0258675	0.852704	1
SOX21	0.0142564	0.918506	1
BHLHE40	0.0140491	0.919686	1
Pou2f3	0.0124715	0.92868	1
Pax6	0.00588466	0.966314	1
MEIS1	0.0054752	0.968657	1
NFIL3	0.0018909	0.989173	1
Atf3	0.00120018	0.993128	1
HOXB2	0.00109037	0.993757	1
Gfi1	-0.000857706	0.995089	1
KLF14	-0.00466147	0.973313	1
POU4F3	-0.0199816	0.885964	1
FOXO6	-0.0433925	0.755379	1
RUNX3	-0.0521602	0.70797	1
NFE2	-0.054472	0.695642	1
SP2	-0.0584681	0.674517	1
TBX15	-0.0664443	0.633101	1
HESX1	-0.0675346	0.627521	1
TFCP2	-0.0740883	0.594429	1
BCL6B	-0.0764506	0.582694	1
FOXO3	-0.0938839	0.499514	1
REL	-0.096763	0.486392	1
NKX3-2	-0.101356	0.46584	1
Hoxa11	-0.103734	0.455383	1
HOXD11	-0.1085	0.434825	1
POU3F3	-0.115871	0.404076	1
CDX1	-0.120472	0.385537	1
Dlx3	-0.122785	0.376415	1
PAX9	-0.124112	0.371237	1
POU2F1	-0.141159	0.308612	1
Znf423	-0.144736	0.296387	1
Shox2	-0.144752	0.296335	1
PROX1	-0.146763	0.289603	1
TP73	-0.156936	0.257091	1
TFAP2C	-0.158736	0.251606	1
HES7	-0.163255	0.238185	1
Hoxd9	-0.163616	0.237133	1
CEBPG	-0.169503	0.220451	1
Nr2e3	-0.170228	0.218454	1
CREB3	-0.17082	0.216832	1
Hoxc9	-0.190659	0.167287	1
MEF2B	-0.194581	0.15856	1
FOXK1	-0.197932	0.151372	1
ATF7	-0.198176	0.150857	1
PAX3	-0.20065	0.145721	1
Lhx8	-0.20527	0.136478	1
PBX2	-0.209281	0.128817	1
SOX15	-0.211926	0.123944	1
Rfx1	-0.215346	0.117854	1
TFAP4	-0.21676	0.115403	1
LEF1	-0.218277	0.112817	1
ZNF282	-0.225108	0.101719	1
ZNF410	-0.231671	0.0918707	1
Hoxd3	-0.240894	0.0793067	1
YY2	-0.241505	0.0785253	1
MSC	-0.265074	0.0527314	1
Tcf21	-0.2676	0.0504326	1
IRF9	-0.269321	0.0489139	1
HEY1	-0.281371	0.0392929	1
Gabpa	-0.284763	0.0368852	1
MEF2A	-0.286041	0.0360102	1
FOXP2	-0.291608	0.0323974	1
ZIC4	-0.293504	0.0312381	1
ZBTB18	-0.295734	0.0299187	1
Lhx4	-0.300849	0.027068	1
POU5F1	-0.315602	0.0200886	1
MSX2	-0.32132	0.0178282	1
HOXB3	-0.332508	0.014026	1
TWIST1	-0.333334	0.0137752	1
EVX2	-0.333467	0.0137353	1
FOXO4	-0.336437	0.012867	1
Hes1	-0.338197	0.0123752	1
MEOX2	-0.349448	0.00959657	1
ZIC1	-0.3502	0.00943185	1
ZBTB33	-0.362856	0.00700463	1
TEAD3	-0.36738	0.00627998	0.923157
THAP1	-0.371497	0.00567845	0.84041
BACH2	-0.373493	0.00540537	0.805401
NFKB2	-0.382136	0.00435133	0.652699
Dlx1	-0.386684	0.00387299	0.584821
RFX3	-0.390502	0.00350793	0.533206
TCF7L2	-0.396739	0.00297658	0.458394
Foxq1	-0.411039	0.00201819	0.314838
TFAP2A	-0.412588	0.00193301	0.303483
STAT2	-0.415608	0.00177612	0.282402
Rarb	-0.425903	0.00132313	0.214348
EMX2	-0.426833	0.00128783	0.209916
ETV6	-0.438215	0.000919056	0.151644
Hoxb5	-0.44153	0.000831209	0.137981
Tcf7	-0.45065	0.000627149	0.104734
GSC	-0.459871	0.00046793	0.0790802
NFATC2	-0.462523	0.000429472	0.0730103
RXRB	-0.464128	0.000407617	0.0697025
MEOX1	-0.467388	0.000366291	0.0630475
JUN	-0.467542	0.000364436	0.0630475
CTCF	-0.470617	0.000329146	0.0576005
KLF9	-0.47226	0.000311587	0.0548394
Hoxd8	-0.477749	0.000258918	0.0458285
Creb5	-0.480548	0.00023531	0.0418853
PLAG1	-0.483725	0.000210894	0.037961
NR3C2	-0.485647	0.000197272	0.0357062
CUX1	-0.488011	0.000181617	0.0330543
BATF3	-0.488178	0.000180549	0.0330405
KLF5	-0.488664	0.000177492	0.0326585
ID4	-0.494284	0.000145403	0.0271904
TBP	-0.495048	0.000141479	0.0265981
Ddit3	-0.498265	0.000125985	0.0238112
Creb3l2	-0.500394	0.000116603	0.0223651
TBX5	-0.500564	0.000115881	0.0223651
Nkx3-1	-0.504308	0.000101001	0.0196952
MTF1	-0.505501	9.66437e-05	0.0189422
LBX2	-0.506316	9.37642e-05	0.0184716
Stat4	-0.513717	7.0999e-05	0.0142708
RUNX2	-0.515785	6.56138e-05	0.013254
CLOCK	-0.519026	5.79253e-05	0.0117588
FOXD1	-0.52825	4.03442e-05	0.00827056
MEIS2	-0.52872	3.95951e-05	0.00815659
ATF4	-0.531895	3.4868e-05	0.00725254
YY1	-0.54139	2.36557e-05	0.0049677
POU6F1	-0.547745	1.81262e-05	0.00382462
RORA	-0.54961	1.67459e-05	0.00355013
TEAD1	-0.550542	1.60935e-05	0.0034328
NR3C1	-0.550618	1.60411e-05	0.0034328
ETV4	-0.550859	1.58768e-05	0.00341351
PKNOX1	-0.557824	1.17489e-05	0.0025495
E2F8	-0.561163	1.01445e-05	0.00221151
RFX2	-0.562685	9.48338e-06	0.00207686
HSF1	-0.566902	7.85323e-06	0.00172771
GATA2	-0.572733	6.02448e-06	0.00133743
ZNF384	-0.574318	5.6007e-06	0.00124896
EGR2	-0.57643	5.07896e-06	0.00113769
NFE2L1	-0.578118	4.69492e-06	0.00105636
GMEB2	-0.583679	3.61207e-06	0.000819941
NFAT5	-0.58443	3.4851e-06	0.000794603
Klf12	-0.585289	3.34495e-06	0.000765993
IRF2	-0.588558	2.85819e-06	0.000660242
FOXC1	-0.599111	1.69999e-06	0.000396097
MYBL2	-0.599639	1.65551e-06	0.00038739
LIN54	-0.600151	1.61353e-06	0.000379179
XBP1	-0.601248	1.52672e-06	0.000360305
STAT1	-0.603903	1.33444e-06	0.000316263
KLF4	-0.606188	1.18726e-06	0.000282568
NR2F2	-0.608388	1.05999e-06	0.000254397
MYC	-0.610696	9.40293e-07	0.000226611
MEIS3	-0.617192	6.67567e-07	0.000162219
MAFG	-0.61823	6.31552e-07	0.00015473
MGA	-0.620318	5.6457e-07	0.000139449
ETV1	-0.622174	5.10648e-07	0.000127151
EN1	-0.623154	4.84149e-07	0.000121521
ERG	-0.630413	3.24439e-07	8.17586e-05
KLF16	-0.632545	2.87888e-07	7.28358e-05
SNAI2	-0.633031	2.80104e-07	7.11463e-05
ELK1	-0.633128	2.78583e-07	7.10387e-05
ZEB1	-0.634017	2.6494e-07	6.78246e-05
FOXF2	-0.635674	2.4116e-07	6.22193e-05
E2F2	-0.638164	2.09167e-07	5.41742e-05
NRF1	-0.638521	2.04922e-07	5.32797e-05
IRF1	-0.644735	1.42773e-07	3.74065e-05
TEAD4	-0.646646	1.27552e-07	3.38012e-05
RBPJ	-0.651018	9.8252e-08	2.62333e-05
Ahr	-0.651177	9.73141e-08	2.60802e-05
Gmeb1	-0.654213	8.09788e-08	2.18643e-05
Stat6	-0.656213	7.1661e-08	1.94201e-05
SOX8	-0.657514	6.61508e-08	1.7993e-05
TP53	-0.658047	6.40112e-08	1.74751e-05
FOSB	-0.660472	5.5073e-08	1.509e-05
Tcf12	-0.66306	4.68323e-08	1.28789e-05
ARNT	-0.668329	3.35045e-08	9.28076e-06
POU2F2	-0.669132	3.18203e-08	8.84605e-06
HIF1A	-0.670633	2.88794e-08	8.08622e-06
JUND	-0.672546	2.55033e-08	7.16644e-06
CREB1	-0.676361	1.98487e-08	5.65689e-06
FOS	-0.676669	1.94472e-08	5.56189e-06
JDP2	-0.677637	1.82374e-08	5.23414e-06
ZNF263	-0.680143	1.54242e-08	4.45759e-06
TFDP1	-0.680645	1.49125e-08	4.32464e-06
EGR3	-0.68629	1.01552e-08	2.97547e-06
TCF3	-0.687875	9.10321e-09	2.67634e-06
FOXC2	-0.690339	7.6685e-09	2.26221e-06
MNT	-0.691466	7.0863e-09	2.11118e-06
Id2	-0.691469	7.08451e-09	2.11118e-06
NFYB	-0.692342	6.66254e-09	1.9921e-06
Twist2	-0.699351	4.03675e-09	1.22314e-06
Nfe2l2	-0.699975	3.85799e-09	1.17283e-06
CEBPD	-0.702848	3.12694e-09	9.53718e-07
PRDM1	-0.705138	2.64015e-09	8.07886e-07
IRF3	-0.705346	2.59968e-09	7.98101e-07
NFATC1	-0.706342	2.41372e-09	7.43424e-07
ZNF354C	-0.706435	2.39707e-09	7.40694e-07
NR4A2	-0.710582	1.75421e-09	5.43805e-07
TBX19	-0.713061	1.45175e-09	4.51494e-07
NR1H2	-0.714121	1.33801e-09	4.17458e-07
NFKB1	-0.71471	1.27859e-09	4.00197e-07
RARA	-0.720246	8.29312e-10	2.61233e-07
ELK4	-0.724329	5.98695e-10	1.89188e-07
NR4A1	-0.727543	4.61306e-10	1.46695e-07
VDR	-0.728889	4.13151e-10	1.31795e-07
MAFF	-0.729286	3.99907e-10	1.2797e-07
E2F7	-0.729585	3.9017e-10	1.25245e-07
TCF4	-0.730721	3.55216e-10	1.1438e-07
Tcfl5	-0.735094	2.46425e-10	8.00882e-08
Arid5a	-0.737295	2.04443e-10	6.68528e-08
FOXP1	-0.739126	1.74774e-10	5.75008e-08
SMAD3	-0.741034	1.48232e-10	4.89167e-08
NR2C2	-0.742499	1.30492e-10	4.31929e-08
CREB3L1	-0.745103	1.03811e-10	3.44653e-08
GATA6	-0.749132	7.2472e-11	2.42056e-08
MAX	-0.751096	6.06794e-11	2.03276e-08
Smad4	-0.751887	5.64612e-11	1.8971e-08
GLIS3	-0.752574	5.30278e-11	1.78704e-08
PBX3	-0.752917	5.13891e-11	1.73963e-08
MAFK	-0.753527	4.85924e-11	1.65214e-08
PRRX1	-0.756124	3.82154e-11	1.30315e-08
ETS1	-0.756669	3.63235e-11	1.24226e-08
RUNX1	-0.758212	3.14366e-11	1.07827e-08
Atf1	-0.765813	1.51849e-11	5.2388e-09
Mlxip	-0.765881	1.50843e-11	5.21918e-09
GLI2	-0.772412	7.89342e-12	2.74691e-09
FOSL2	-0.774128	6.63531e-12	2.31572e-09
NFIX	-0.775193	5.95255e-12	2.08339e-09
ELF1	-0.777896	4.50651e-12	1.58178e-09
ELK3	-0.779697	3.73581e-12	1.31501e-09
MYBL1	-0.780929	3.28287e-12	1.16214e-09
RELA	-0.78786	1.56129e-12	5.57381e-10
SP3	-0.789044	1.37127e-12	4.90914e-10
FLI1	-0.789807	1.26083e-12	4.52637e-10
ZBTB7A	-0.790134	1.21606e-12	4.3778e-10
FOXL1	-0.794465	7.49049e-13	2.71156e-10
FOSL1	-0.796816	5.73053e-13	2.08591e-10
CENPB	-0.802779	2.85881e-13	1.04633e-10
SP4	-0.803472	2.63291e-13	9.66279e-11
JUNB	-0.803636	2.58205e-13	9.50196e-11
MEF2D	-0.807204	1.6803e-13	6.20033e-11
ERF	-0.810536	1.11597e-13	4.1291e-11
Hic1	-0.812258	9.00409e-14	3.34052e-11
GLIS2	-0.814558	6.73621e-14	2.50587e-11
Bach1	-0.816737	5.09784e-14	1.9015e-11
MXI1	-0.817033	4.90696e-14	1.8352e-11
Prrx2	-0.823136	2.20076e-14	8.34087e-12
ETV5	-0.824986	1.7153e-14	6.53529e-12
EGR1	-0.827887	1.15374e-14	4.40728e-12
ELF4	-0.831594	6.87544e-15	2.64017e-12
TGIF1	-0.84523	9.1389e-16	3.53675e-13
Foxj2	-0.850249	4.13907e-16	1.60596e-13
Rarg	-0.880217	1.83095e-18	7.19565e-16
