## Supplementary material for "Homeodomain transcription factors in adipocyte thermogenesis: insights into the species-specific and conserved regulatory elements of human UCP1": Suppl.Table 4.

### Sheet: Munka1
Supplementary Table 4. The table shows the TF abbreviations and the number of abstracts where they occur together with the keyword UCP1 in publications in the PubMed database.
Transcription Factor	Number of abstracts mentioning TF and UCP1 together									Research Keyword: UCP1
JUN	162
TBX1	64
PPARG	53
NRF1	48
STAT3	43
Foxo1	24
ZIC1	24
FOS	22
CLOCK	19
CEBPA	17
CREB1	15
MSC	14
SREBF1	14
Nfe2l2	14
VDR	11
FOXC2	10
Lhx8	10
CEBPB	9
ATF4	8
Stat6	8
Hoxc9	8
SMAD3	7
Ar	7
MLXIPL	7
Myog	7
Tcf21	7
HIF1A	6
TFEB	6
MYC	5
ESR1	5
DBP	5
EGR1	5
FOXO3	5
HSF1	5
Sox2	4
STAT1	4
TBX15	4
RARA	4
NFIA	4
RUNX2	3
SP1	3
KLF4	3
FOS JUN	3
TP53	3
FOXP3	3
Arntl	3
PAX7	3
Myod1	3
Arnt	3
HOXA5	3
KLF9	3
MEF2C	3
PAX3	3
NR4A1	3
Esrrg	3
Shox2	3
Gabpa	3
RELA	2
CEBPD	2
XBP1	2
POU5F1	2
E2F1	2
GATA3	2
Atf3	2
TCF7L2	2
Hes1	2
Pou5f1 Sox2	2
Foxa2	2
E2F4	2
IRF4	2
EN1	2
TFE3	2
NR1H4	2
PRDM1	2
ESRRB	2
GATA2	1
TWIST1	1
EBF1	1
SREBF2	1
Smad4	1
RUNX1	1
SRF	1
ZEB1	1
JUNB	1
YY1	1
NR3C1	1
IRF3	1
Hnf4a	1
ESR2	1
EGR2	1
HEY1	1
REL	1
SNAI2	1
RORA	1
NR1A4 RXRA	1
Rxra	1
Znf423	1
Bcl6	1
Gata1	1
LEF1	1
NFKB1	1
NKX6-1	1
TEF	1
IRF1	1
Atf1	1
HOXC10	1
FOXA1	1
TBX5	1
Twist2	1
GLI2	1
NR4A2	1
HOXA10	1
NR2F1	1
MEOX2	1
Hoxa9	1
NFE2	1
SOX4	1
FOSL1	1
Klf12	1
Ddit3 Cebpa	1
HNF1A	1
RBPJ	1
ARNT HIF1A	1
RXRG	1
Esrra	1
E2F3	1
Phox2b	1
NR2C2	1
EN2	1
Tcf7	1
LMX1B	1
Npas2	1
Pparg Rxra	1
PPARA RXRA	1
Nr1h3 Rxra	1
ERF	1
SOX9	0
SOX10	0
KLF5	0
PDX1	0
Gata4	0
PLAG1	0
Pax6	0
SRY	0
ELK1	0
MSX2	0
SP3	0
TCF4	0
Nkx2-5	0
Stat5a Stat5b	0
GSC	0
NFATC1	0
USF1	0
PRRX1	0
JUN JUNB	0
TBP	0
FOS JUNB	0
FOXO4	0
TFAP2A	0
Id2	0
MEF2A	0
ETS1	0
GATA6	0
PROX1	0
NR2F2	0
MITF	0
CTCF	0
NEUROD1	0
Sox17	0
FOXP1	0
FOXC1	0
ERG	0
GCM2	0
IRF7	0
RELB	0
JUND	0
Sox5	0
Hoxa11	0
PAX4	0
USF2	0
MYF6	0
FEV	0
MYB	0
PAX5	0
Stat4	0
Pax2	0
OLIG2	0
RORC	0
Ahr Arnt	0
MEIS1	0
NFAT5	0
Nr5a2	0
ID4	0
KLF13	0
FLI1	0
ASCL1	0
MSX1	0
PBX1	0
Crem	0
ETV5	0
MEF2D	0
FOSL2	0
NFIL3	0
SOX8	0
HOXC13	0
KLF14	0
PKNOX1	0
NOTO	0
HNF1B	0
SPI1	0
HLF	0
STAT1 STAT2	0
FOSB JUN	0
SIX2	0
BHLHE40	0
TFAP2B	0
ZBTB7B	0
KLF16	0
SP2	0
CDX2	0
TCF3	0
SMAD2 SMAD3 SMAD4	0
NFATC2	0
SIX1	0
Mafb	0
FOS JUND	0
E2F2	0
Sox1	0
Sox6	0
TEAD1	0
TCF7L1	0
NFYA	0
Foxd3	0
HEY2	0
TEAD4	0
ELF1	0
Rarg	0
CREB3	0
CEBPE	0
RREB1	0
ELK4	0
ATF7	0
TP63	0
TBX21	0
MNT	0
RUNX3	0
OTX2	0
IRF5	0
POU2F1	0
Crx	0
FOXP2	0
IRF2	0
NFKB2	0
CUX1	0
MAX	0
TBX2	0
PROP1	0
Dlx2	0
Klf1	0
Neurog1	0
ETV4	0
Rarb	0
NR3C2	0
LMX1A	0
FOSB JUNB	0
INSM1	0
ZBTB7A	0
ELF4	0
HOXA2	0
TFDP1	0
NFIC	0
JDP2	0
ELK3	0
HOXB2	0
FOXF2	0
E2F8	0
RORB	0
Prrx2	0
HOXC11	0
GLIS1	0
Mlxip	0
CEBPG	0
ZNF263	0
NRL	0
MYCN	0
SP4	0
MGA	0
EHF	0
EOMES	0
IRF8	0
Atoh1	0
POU1F1	0
Mecom	0
Sox11	0
IRF9	0
MLX	0
FOXG1	0
Nkx3-1	0
DUX4	0
MAFF	0
PITX3	0
SHOX	0
MTF1	0
Sox3	0
PAX9	0
NFATC3	0
EGR3	0
HOXB13	0
NEUROG2	0
HSF2	0
HOXA13	0
LHX2	0
Lhx3	0
BATF3	0
EWSR1 FLI1	0
DLX6	0
Dlx3	0
FOXD1	0
EMX1	0
TGIF1	0
NFYB	0
OTX1	0
Ascl2	0
NFIX	0
MEIS2	0
MZF1	0
ELF5	0
MAFK	0
GLIS3	0
PBX3	0
ZIC3	0
HLTF	0
MYBL1	0
ETV2	0
POU3F2	0
HOXB3	0
FOXK1	0
LBX1	0
FOSL2 JUN	0
FOXL1	0
Pou2f3	0
BHLHE41	0
Nobox	0
FOXD2	0
ZBTB33	0
Alx1	0
ZNF143	0
TEAD2	0
FIGLA	0
FOXO6	0
TBXT	0
GLIS2	0
ISX	0
SOX13	0
Bhlha15	0
MIXL1	0
RXRB	0
FOSL1 JUN	0
Hoxd8	0
Nr2f6	0
Hes2	0
TEAD3	0
Arid5a	0
POU5F1B	0
Bach1 Mafk	0
ZBTB7C	0
HOXC12	0
ZNF410	0
SCRT2	0
ETV6	0
TP73	0
Arx	0
Dux	0
REST	0
HES5	0
Gfi1	0
ELF3	0
ETV1	0
Pitx1	0
MYBL2	0
HOXD13	0
Six3	0
CENPB	0
PAX1	0
Hic1	0
BACH2	0
CDX1	0
Zfx	0
TBR1	0
EMX2	0
ESX1	0
SP8	0
POU2F2	0
GATA5	0
Tcf12	0
OLIG1	0
SPIB	0
RAX	0
TFAP2C	0
Dlx1	0
Nr2e3	0
HESX1	0
SPDEF	0
GBX2	0
POU4F1	0
MNX1	0
MAFG	0
MXI1	0
GRHL2	0
TBX4	0
E2F6	0
TBX20	0
SPIC	0
E2F7	0
VSX2	0
PHOX2A	0
Gfi1b	0
THAP1	0
Foxq1	0
GATA1 TAL1	0
LHX6	0
CUX2	0
Alx4	0
Hoxb5	0
CREB3L1	0
HSF4	0
GCM1	0
POU3F4	0
FOXH1	0
POU4F3	0
VAX2	0
ONECUT1	0
Nr2e1	0
Lhx4	0
FOXI1	0
HOXD11	0
RFX5	0
CTCFL	0
TFCP2	0
PBX2	0
POU3F1	0
POU4F2	0
Rfx1	0
NEUROD2	0
Arid3a	0
VSX1	0
MEF2B	0
Dlx4	0
LHX9	0
HES7	0
Hoxd9	0
BARX1	0
Creb3l2	0
NKX3-2	0
TFEC	0
ZNF384	0
Hoxd3	0
BSX	0
SOX21	0
NKX2-3	0
ONECUT2	0
ZSCAN4	0
TBX19	0
ZIC4	0
EGR4	0
Spz1	0
Creb5	0
DMRT3	0
NKX6-2	0
EVX1	0
VAX1	0
MEOX1	0
Msx3	0
TGIF2	0
POU3F3	0
HOXD12	0
BCL6B	0
ALX3	0
HNF4G	0
ISL2	0
FOXK2	0
SOX15	0
Hmx1	0
RFX2	0
RFX3	0
GSX2	0
LBX2	0
TFAP4	0
ZBTB18	0
GRHL1	0
Foxj2	0
OLIG3	0
BATF JUN	0
HMBOX1	0
Hmx2	0
Arid3b	0
FOSL2 JUND	0
HINFP	0
YY2	0
NHLH1	0
FOSL2 JUNB	0
RXRA VDR	0
MEIS3	0
GSC2	0
Hmx3	0
ZNF24	0
FOXB1	0
BHLHE22	0
EVX2	0
POU6F1	0
VENTX	0
RFX4	0
Barhl1	0
BARHL2	0
RARA RXRA	0
POU6F2	0
GBX1	0
PKNOX2	0
Dmbx1	0
LIN54	0
RAX2	0
Gmeb1	0
NKX2-8	0
Foxj3	0
ETV3	0
Tcfl5	0
HIC2	0
TAL1 TCF3	0
UNCX	0
ZNF354C	0
FOSL1 JUNB	0
GMEB2	0
GSX1	0
RHOXF1	0
ZBED1	0
ONECUT3	0
DUXA	0
SCRT1	0
FOSL1 JUND	0
ZNF282	0
RARA RXRG	0
ZNF740	0
BHLHE23	0
MAFG NFE2L1	0
Hand1 Tcf3	0
NR1H2 RXRA	0
NR4A2 RXRA	0
MAX::FE2	0
NFIC TLX1	0
Rhox11	0
